# Ketogenic diet administration later in life improves memory and regulates the synaptic cortical proteome through the cAMP/PKA signaling pathway in aging mice

**DOI:** 10.1101/2023.09.07.556691

**Authors:** Diego Acuña-Catalán, Samah Shah, Cameron Wehrfritz, Mitsunori Nomura, Alejandro Acevedo, Cristina Olmos, Gabriel Quiroz, Hernán Huerta, Joanna Bons, Estibaliz Ampuero, Ursula Wyneken, Magdalena Sanhueza, Felipe Arancibia, Darwin Contreras, Julio César Cárdenas, Bernardo Morales, Birgit Schilling, John C. Newman, Christian González-Billault

## Abstract

Aging is a complex biological process that compromises brain function and neuronal network activity, leading to cognitive decline and synaptic dysregulation. In recent years, a cyclic Ketogenic Diet (KD) has emerged as a potential treatment to ameliorate cognitive decline by improving memory in aged mice after long-term administration. However, the molecular mechanisms that govern such changes remains unclear. Additionally, whether short-term cyclic KD administration later in life preserves memory has not been addressed in detail. Accordingly, here we investigated how a short-term cyclic KD starting at 20-23 months-old regulates brain function of aged mice. Behavioral testing and long-term potentiation (LTP) recordings revealed that a cyclic KD improves working memory and hippocampal LTP in 24-27 months-old mice after 16 weeks of treatment. Moreover, the diet also promotes higher dendritic arborization complexity and dendritic spine density in the prefrontal cortex. Furthermore, to elucidate the molecular mechanisms underlying the memory improvements elicited by a cyclic KD, cortical synaptosomes of aged mice fed with this diet for 1 year were analyzed by mass spectrometry. Bioinformatics analysis revealed that long-term cyclic KD administration predominantly modulates the presynaptic compartment by inducing changes in the cAMP/PKA signaling pathway, the synaptic vesicle cycle, and the actin/microtubule cytoskeleton. To test these findings *in vivo*, synaptic proteins from cortices of 24–27-month-old mice fed with control or cyclic KD for 16 weeks were analyzed by western blot. Interestingly, increased Brain Derived Neurotrophic Factor abundance, MAP2 phosphorylation and PKA activity were observed. Overall, we show that a cyclic KD regulates brain function and memory even when it is administered at late mid-life and significantly triggers several molecular features of long-term administration, including the PKA signaling pathway and cytoskeleton dynamics, thus promoting synaptic plasticity at advanced age.
