## Supplementary Table 01 for "Ketogenic diet administration later in life improves memory and regulates the synaptic cortical proteome through the cAMP/PKA signaling pathway in aging mice"

### Sheet: Table Sxx
Supplementary Table Sxx: Isolation scheme of the DIA method.
Window	Start Mass (Da)	Stop Mass (Da)	Collision Energy Spread
1	399.5	408.2	10
2	407.2	415.8	10
3	414.8	422.7	10
4	421.7	429.7	10
5	428.7	437.3	10
6	436.3	444.8	10
7	443.8	451.7	10
8	450.7	458.7	10
9	457.7	466.7	10
10	465.7	473.4	10
11	472.4	478.3	10
12	477.3	485.4	10
13	484.4	491.2	10
14	490.2	497.7	10
15	496.7	504.3	10
16	503.3	511.2	10
17	510.2	518.2	10
18	517.2	525.3	10
19	524.3	533.3	10
20	532.3	540.3	10
21	539.3	546.8	10
22	545.8	554.5	10
23	553.5	561.8	10
24	560.8	568.3	10
25	567.3	575.7	10
26	574.7	582.3	10
27	581.3	588.8	10
28	587.8	595.8	10
29	594.8	601.8	10
30	600.8	608.9	10
31	607.9	616.9	10
32	615.9	624.8	10
33	623.8	632.2	10
34	631.2	640.8	10
35	639.8	647.9	10
36	646.9	654.8	10
37	653.8	661.5	10
38	660.5	670.3	10
39	669.3	678.8	10
40	677.8	687.8	10
41	686.8	696.9	10
42	695.9	706.9	10
43	705.9	715.9	10
44	714.9	726.2	10
45	725.2	737.4	10
46	736.4	746.6	10
47	745.6	757.5	10
48	756.5	767.9	10
49	766.9	779.5	10
50	778.5	792.9	10
51	791.9	807	10
52	806	820	15
53	819	834.2	15
54	833.2	849.4	15
55	848.4	866	15
56	865	884.4	15
57	883.4	899.9	15
58	898.9	919	15
59	918	942.1	15
60	941.1	971.6	15
61	970.6	1006	15
62	1005	1053	15
63	1052	1110.6	15
64	1109.6	1200.5	15
